# Integrated transcriptional analysis of the cellular and extracellular vesicle RNA content of Candida auris in response to caspofungin

**DOI:** 10.1101/2020.12.04.411843

**Authors:** Daniel Zamith-Miranda, Rafaela F. Amatuzzi, Sharon T. Martins, Alexandre Z. Vieira, Isadora M. da Rocha, Marcio L. Rodrigues, Gabriel Trentin, Fausto Almeida, Ernesto S. Nakayasu, Joshua D. Nosanchuk, Lysangela R. Alves

## Abstract

*Candida auris* has emerged as a serious worldwide threat by causing invasive infections in humans that are frequently resistant to one or more conventional antifungal medications, resulting in high mortality rates. Against this backdrop, health warnings around the world have focused efforts on understanding *C. auris* fungal biology and effective treatment approaches to combat this fungus. To date, there is little information about *C. auris* gene expression regulation in response to antifungal treatment. Our integrated analyses focused on the comparative transcriptomics of *C. auris* in the presence and absence of caspofungin as well as a detailed analysis of the yeast’s extracellular vesicle (EV)-RNA composition. The results showed that genes coding oxidative stress response, ribosomal proteins, cell wall, and cell cycle were significantly upregulated in the presence of caspofungin, whereas transcriptional regulators and proteins related to the nucleus were downregulated. The mRNAs in the EVs were associated with stress responses induced by caspofungin and the ncRNA content of the EVs shifted during caspofungin treatment. Altogether, the results provide further insights into the fungal response to caspofungin and demonstrate that analyses of *C. auris* growth under antifungal stress can elucidate resistance and survival mechanisms of this fungus in response to medical therapy.
