## Supplementary Table 1 for "Integrated transcriptional analysis of the cellular and extracellular vesicle RNA content of Candida auris in response to caspofungin"

### Sheet: Report
Cellular mRNA sequencing
Read count statistics
Sample name	Read count	Single, mapped %	Single, unmapped %
387 1 8_1_S32_L002_R1_001 (RNA-Seq report)	6247237	94.62	5.38
387 2 11_1_S35_L002_R1_001-1 (RNA-Seq report)	7498961	97.18	2.82
387 3 24_2_S48_L002_R1_001 (RNA-Seq report)	5388326	96.78	3.22
387 CASP 1 1_3_S25_L002_R1_001 (RNA-Seq report)	10699999	96.05	3.95
387 CASP 2 2_3_S26_L002_R1_001 (RNA-Seq report)	8136114	69.94	30.06
387 CASP 3 5_3_S29_L002_R1_001 (RNA-Seq report)	9788268	95.47	4.53
MMC1 1 13_1_S37_L002_R1_001 (RNA-Seq report)	5119854	92.51	7.49
MMC1 2 14_1_S38_L002_R1_001 (RNA-Seq report)	4243042	97.37	2.63
MMC1 3 15_1_S39_L002_R1_001 (RNA-Seq report)	3985025	97.32	2.68
MMC1 CASP 1 16_1_S40_L002_R1_001 (RNA-Seq report)	3609693	96.88	3.12
MMC1 CASP 2 18_3_S42_L002_R1_001 (RNA-Seq report)	13347321	96.9	3.1
MMC1 CASP 3 21_1_S45_L002_R1_001-1 (RNA-Seq report)	10351316	96.39	3.61
Fragment counting statistics
Sample name	Mapped to genes %	Mapped to intergenic %
387 1 8_1_S32_L002_R1_001 (RNA-Seq report)	83.54	16.46
387 2 11_1_S35_L002_R1_001-1 (RNA-Seq report)	83.47	16.53
387 3 24_2_S48_L002_R1_001 (RNA-Seq report)	85.01	14.99
387 CASP 1 1_3_S25_L002_R1_001 (RNA-Seq report)	80.94	19.06
387 CASP 2 2_3_S26_L002_R1_001 (RNA-Seq report)	80.74	19.26
387 CASP 3 5_3_S29_L002_R1_001 (RNA-Seq report)	80.9	19.1
MMC1 1 13_1_S37_L002_R1_001 (RNA-Seq report)	86.96	13.04
MMC1 2 14_1_S38_L002_R1_001 (RNA-Seq report)	87.28	12.72
MMC1 3 15_1_S39_L002_R1_001 (RNA-Seq report)	87.22	12.78
MMC1 CASP 1 16_1_S40_L002_R1_001 (RNA-Seq report)	83.29	16.71
MMC1 CASP 2 18_3_S42_L002_R1_001 (RNA-Seq report)	83.92	16.08
MMC1 CASP 3 21_1_S45_L002_R1_001-1 (RNA-Seq report)	85.01	14.99
Extracellular vesicles RNA sequencing
Sample name	Read count	Single, mapped %	Single, unmapped %
CDC387_RNA_EVS_1_S7_L001_R1_001 trimmed (RNA-Seq report)	7481567	50.83	49.17
CDC387_RNA_EVS_2_S8_L001_R1_001 trimmed (RNA-Seq report)	736740	51.04	48.96
CDC387_RNA_EVS_3_S9_L001_R1_001 trimmed (RNA-Seq report)	371951	16.11	83.89
CDC387_RNA_EVS_CASP_1_S10_L001_R1_001 trimmed (RNA-Seq report)	6008274	69.37	30.63
CDC387_RNA_EVS_CASP_2_S11_L001_R1_001 trimmed (RNA-Seq report)	5295137	73.88	26.12
CDC387_RNA_EVS_CASP_3_S12_L001_R1_001 trimmed (RNA-Seq report)	5560195	74.92	25.08
MMC1_RNA_EVS_1_S13_L001_R1_001 trimmed (RNA-Seq report)	3115368	46.11	53.89
MMC1_RNA_EVS_2_S1_L001_R1_001 trimmed (RNA-Seq report)	1207071	13.57	86.43
MMC1_RNA_EVS_3_S14_L001_R1_001 trimmed (RNA-Seq report)	4117939	44.44	55.56
MMC1_RNA_EVS_CASP_1_S15_L001_R1_001 trimmed (RNA-Seq report)	4667879	73.97	26.03
MMC1_RNA_EVS_CASP_2_S16_L001_R1_001 trimmed (RNA-Seq report)	5305443	52.18	47.82
MMC1_RNA_EVS_CASP_3_S2_L001_R1_001 trimmed (RNA-Seq report)	2003300	62.79	37.21
Cellular small RNA sequencing
Sample name	Read count	Single, mapped %	Single, unmapped %
CDC387 11_1_S6_L001_R1_001 (RNA-Seq report)	2845419	82.21	17.79
CDC387 24_1_S23_L001_R1_001 (RNA-Seq report)	2631924	84.23	15.77
CDC387 8_1_S17_L001_R1_001 (RNA-Seq report)	2821070	85.8	14.2
CDC387 CASP 1_3_S1_L001_R1_001 (RNA-Seq report)	1659524	75.05	24.95
CDC387 CASP 2_3_S13_L001_R1_001 (RNA-Seq report)	2507835	77.07	22.93
CDC387 CASP 5_3_S2_L001_R1_001 (RNA-Seq report)	1603428	70.46	29.54
MMC1 13_2_S8_L001_R1_001 (RNA-Seq report)	2752039	86.87	13.13
MMC1 14_1_S18_L001_R1_001 (RNA-Seq report)	2209896	88.59	11.41
MMC1 15_1_S19_L001_R1_001 (RNA-Seq report)	2026593	88.72	11.28
MMC1 CASP 16_1_S9_L001_R1_001 (RNA-Seq report)	1898092	67.12	32.88
MMC1 CASP 18_3_S10_L001_R1_001 (RNA-Seq report)	1928750	69.52	30.48
MMC1 CASP 21_1_S20_L001_R1_001 (RNA-Seq report)	3437926	75.12	24.88
